# Evidence for cryptic gene flow in parthenogenetic stick insects of the genus *Timema*

**DOI:** 10.1101/2023.01.21.525009

**Authors:** Susana Freitas, Darren J. Parker, Marjorie Labédan, Zoé Dumas, Tanja Schwander

## Abstract

Obligately parthenogenetic species are expected to be short lived since the lack of sex and recombination should translate into a slower adaptation rate and increased accumulation of deleterious alleles. Some, however, are thought to have been reproducing without males for millions of years. It is not clear how these old parthenogens can escape the predicted long-term costs of parthenogenesis, but an obvious explanation is cryptic sex.

In this study we screen for signatures of cryptic sex in eight populations of four parthenogenetic species of *Timema* stick insects, some estimated to be older than 1M yrs. Low genotype diversity, homozygosity of individuals and high linkage disequilibrium (LD) unaffected by marker distances support exclusively parthenogenetic reproduction in six populations. However, in two populations (namely, of the species *Timema douglasi* and *T. monikensis*) we find strong evidence for cryptic sex, most likely mediated by rare males. These populations had comparatively high genotype diversities, lower LD, and a clear LD decay with genetic distance. Rare sex in species that are otherwise largely parthenogenetic could help explain the unusual success of parthenogenesis in the *Timema* genus and raises the question whether episodes of rare sex are in fact the simplest explanation for the persistence of many old parthenogens in nature.
