## Supplementary material for "Evidence for cryptic gene flow in parthenogenetic stick insects of the genus *Timema*": Table S1

### Sheet: Table_S1
SPECIES_CODE	Species	DB	CODE	USED?	POP	POP_NO	Collection_Year	Sex	tissue	host	lane	Clone	Sequencing	colour morph	ecotype	het outliers	lat	long
TGE	Timema genevievae	CC59_A	Gepop1.1	yes	HW20 pop	1	2013	female		Adenostoma fasciculatum (chamise)	TIM_01	a					38.994	-122.524
TGE	Timema genevievae	CC60_B	Gepop1.2	yes	HW20 pop	1	2013	female		Adenostoma fasciculatum (chamise)	TIM_01	a					38.994	-122.524
TGE	Timema genevievae	CC61_C	Gepop1.3	yes	HW20 pop	1	2013	female		Adenostoma fasciculatum (chamise)	TIM_01	a					38.994	-122.524
TGE	Timema genevievae	CC65_B	Gepop1.4	yes	HW20 pop	1	2013	female		Adenostoma fasciculatum (chamise)	TIM_01	a					38.994	-122.524
TGE	Timema genevievae	CC65_C	Gepop1.5	yes	HW20 pop	1	2013	female		Adenostoma fasciculatum (chamise)	TIM_01	a					38.994	-122.524
TGE	Timema genevievae	CC66_A	Gepop1.6	yes	HW20 pop	1	2013	female		Adenostoma fasciculatum (chamise)	TIM_01	a					38.994	-122.524
TGE	Timema genevievae	CC66_B	Gepop1.7	yes	HW20 pop	1	2013	female		Adenostoma fasciculatum (chamise)	TIM_01	a					38.994	-122.524
TGE	Timema genevievae	CC66_C	Gepop1.8	yes	HW20 pop	1	2013	female		Adenostoma fasciculatum (chamise)	TIM_01	a					38.994	-122.524
TGE	Timema genevievae	CC67_A	Gepop1.9	yes	HW20 pop	1	2013	female		Adenostoma fasciculatum (chamise)	TIM_01	a					38.994	-122.524
TGE	Timema genevievae	CC67_C	Gepop1.10	yes	HW20 pop	1	2013	female		Adenostoma fasciculatum (chamise)	TIM_01	a					38.994	-122.524
TGE	Timema genevievae	13-916	Gepop1.11	yes	HW20 pop	1	2013	female		Adenostoma fasciculatum (chamise)	TIM_01	a					38.994	-122.524
TGE	Timema genevievae	13-919	Gepop1.12	yes	HW20 pop	1	2013	female		Adenostoma fasciculatum (chamise)	TIM_01	a					38.994	-122.524
TGE	Timema genevievae	12-009	Gepop1.13	yes	HW20 pop	1	2012	female		Adenostoma fasciculatum (chamise)	TIM_01	b					38.994	-122.524
TGE	Timema genevievae	12-011	Gepop1.14	yes	HW20 pop	1	2012	female		Adenostoma fasciculatum (chamise)	TIM_01	a					38.994	-122.524
TGE	Timema genevievae	12-097	Gepop1.15	yes	HW20 pop	1	2012	female		Adenostoma fasciculatum (chamise)	TIM_01	b					38.994	-122.524
TGE	Timema genevievae	13-1051	Gepop1.16	yes	HW20 pop	1	2013	female		Adenostoma fasciculatum (chamise)	TIM_01	a					38.994	-122.524
TGE	Timema genevievae	13-1052	Gepop1.17	yes	HW20 pop	1	2013	female		Adenostoma fasciculatum (chamise)	TIM_01	a					38.994	-122.524
TGE	Timema genevievae	10-212	Gepop1.18	yes	HW20 pop	1	2010	female		Adenostoma fasciculatum (chamise)	TIM_01	b					38.994	-122.524
TGE	Timema genevievae	10-213	Gepop1.19	yes	HW20 pop	1	2010	female		Adenostoma fasciculatum (chamise)	TIM_01	b					38.994	-122.524
TGE	Timema genevievae	11-371	Gepop1.20	yes	HW20 pop	1	2011	female		Adenostoma fasciculatum (chamise)	TIM_01	b					38.994	-122.524
TGE	Timema genevievae	12-098	Gepop1.21	yes	HW20 pop	1	2012	female		Adenostoma fasciculatum (chamise)	TIM_01	b					38.994	-122.524
TGE	Timema genevievae	13-917	Gepop1.22	yes	HW20 pop	1	2013	female		Adenostoma fasciculatum (chamise)	TIM_01	a					38.994	-122.524
TGE	Timema genevievae	13-918	Gepop1.23	yes	HW20 pop	1	2013	female		Adenostoma fasciculatum (chamise)	TIM_01	a					38.994	-122.524
TGE	Timema genevievae	Ge_15A	Gepop2_1	yes	Antonio pop	2	2013	female		Adenostoma fasciculatum (chamise)	TIM_01	c					37.3283	-121.485
TGE	Timema genevievae	Ge_15B	Gepop2_2	yes	Antonio pop	2	2013	female		Adenostoma fasciculatum (chamise)	TIM_01	c					37.3283	-121.485
TGE	Timema genevievae	Ge_15C	Gepop2_3	yes	Antonio pop	2	2013	female		Adenostoma fasciculatum (chamise)	TIM_01	c					37.3283	-121.485
TGE	Timema genevievae	Ge_15D	Gepop2_4	yes	Antonio pop	2	2013	female		Adenostoma fasciculatum (chamise)	TIM_01	c					37.3283	-121.485
TGE	Timema genevievae	Ge_15E	Gepop2_5	yes	Antonio pop	2	2013	female		Adenostoma fasciculatum (chamise)	TIM_01	c					37.3283	-121.485
TGE	Timema genevievae	Ge_15F	Gepop2_6	yes	Antonio pop	2	2013	female		Adenostoma fasciculatum (chamise)	TIM_01	c					37.3283	-121.485
TGE	Timema genevievae	13-142	Gepop2_7	yes	Antonio pop	2	2013	female		Adenostoma fasciculatum (chamise)	TIM_01	c					37.3283	-121.485
TGE	Timema genevievae	13-143	Gepop2_8	yes	Antonio pop	2	2013	female		Adenostoma fasciculatum (chamise)	TIM_01	c					37.3283	-121.485
TGE	Timema genevievae	13-144	Gepop2_9	yes	Antonio pop	2	2013	female		Adenostoma fasciculatum (chamise)	TIM_01	c					37.3283	-121.485
TGE	Timema genevievae	13-146	Gepop2_10	yes	Antonio pop	2	2013	female		Adenostoma fasciculatum (chamise)	TIM_01	c					37.3283	-121.485
TGE	Timema genevievae	13-147	Gepop2_11	yes	Antonio pop	2	2013	female		Adenostoma fasciculatum (chamise)	TIM_01	c					37.3283	-121.485
TGE	Timema genevievae	13-148	Gepop2_12	yes	Antonio pop	2	2013	female		Adenostoma fasciculatum (chamise)	TIM_01	c					37.3283	-121.485
TGE	Timema genevievae	13-151	Gepop2_13	yes	Antonio pop	2	2013	female		Adenostoma fasciculatum (chamise)	TIM_01	c					37.3283	-121.485
TGE	Timema genevievae	13-152	Gepop2_14	yes	Antonio pop	2	2013	female		Adenostoma fasciculatum (chamise)	TIM_01	c					37.3283	-121.485
TGE	Timema genevievae	13-154	Gepop2_15	yes	Antonio pop	2	2013	female		Adenostoma fasciculatum (chamise)	TIM_01	c					37.3283	-121.485
TGE	Timema genevievae	13-155	Gepop2_16	yes	Antonio pop	2	2013	female		Adenostoma fasciculatum (chamise)	TIM_01	c					37.3283	-121.485
TGE	Timema genevievae	13-156	Gepop2_17	yes	Antonio pop	2	2013	female		Adenostoma fasciculatum (chamise)	TIM_01	c					37.3283	-121.485
TGE	Timema genevievae	13-157	Gepop2_18	yes	Antonio pop	2	2013	female		Adenostoma fasciculatum (chamise)	TIM_01	c					37.3283	-121.485
TGE	Timema genevievae	13-158	Gepop2_19	yes	Antonio pop	2	2013	female		Adenostoma fasciculatum (chamise)	TIM_01	c					37.3283	-121.485
TGE	Timema genevievae	13-159	Gepop2_20	yes	Antonio pop	2	2013	female		Adenostoma fasciculatum (chamise)	TIM_01	c					37.3283	-121.485
TGE	Timema genevievae	13-854	Gepop2_21	yes	Antonio pop	2	2013	female		Adenostoma fasciculatum (chamise)	TIM_01	c					37.3283	-121.485
TGE	Timema genevievae	13-858	Gepop2_22	yes	Antonio pop	2	2013	female		Adenostoma fasciculatum (chamise)	TIM_01	c					37.3283	-121.485
TGE	Timema genevievae	13-861	Gepop2_23	yes	Antonio pop	2	2013	female		Adenostoma fasciculatum (chamise)	TIM_01	c					37.3283	-121.485
TMS	Timema monikensis	13.021 ms	Tms1_P1	no (removed due to low coverage)	Sycamore pop	pop1	2013	female		Adenostoma fasciculatum (chamise)	TIM_02	(low coverage)	1st seq	green	green (colour morph)		34.1093	-118.914
TMS	Timema monikensis	13.023 ms	Tms2_P1	yes	Sycamore pop	pop1	2013	female		Adenostoma fasciculatum (chamise)	TIM_02	d	1st seq	green	green (colour morph)		34.1093	-118.914
TMS	Timema monikensis	13.024 ms	Tms3_P1	yes	Sycamore pop	pop1	2013	female		Adenostoma fasciculatum (chamise)	TIM_02	d	1st seq	green	green (colour morph)		34.1093	-118.914
TMS	Timema monikensis	13.025 ms	Tms4_P1	yes	Sycamore pop	pop1	2013	female		Adenostoma fasciculatum (chamise)	TIM_02	e	1st seq	green	green (colour morph)		34.1093	-118.914
TMS	Timema monikensis	13.026 ms	Tms5_P1	yes	Sycamore pop	pop1	2013	female		Adenostoma fasciculatum (chamise)	TIM_02	e	1st seq	green	green (colour morph)		34.1093	-118.914
TMS	Timema monikensis	13.027 ms	Tms6_P1	yes	Sycamore pop	pop1	2013	female		Adenostoma fasciculatum (chamise)	TIM_02	d	1st seq	green	green (colour morph)		34.1093	-118.914
TMS	Timema monikensis	13.028 ms	Tms7_P1	yes	Sycamore pop	pop1	2013	female		Adenostoma fasciculatum (chamise)	TIM_02	d	1st seq	green	green (colour morph)		34.1093	-118.914
TMS	Timema monikensis	13.029 ms	Tms8_P1	yes	Sycamore pop	pop1	2013	female		Adenostoma fasciculatum (chamise)	TIM_02	e	1st seq	green	green (colour morph)		34.1093	-118.914
TMS	Timema monikensis	13.030 ms	Tms9_P1	yes	Sycamore pop	pop1	2013	female		Adenostoma fasciculatum (chamise)	TIM_02	d	1st seq	green	green (colour morph)		34.1093	-118.914
TMS	Timema monikensis	13.032 ms	Tms10_P1	yes	Sycamore pop	pop1	2013	female		Adenostoma fasciculatum (chamise)	TIM_02	d	1st seq	green	green (colour morph)		34.1093	-118.914
TMS	Timema monikensis	13.033 ms	Tms11_P1	yes	Sycamore pop	pop1	2013	female		Adenostoma fasciculatum (chamise)	TIM_02	d	1st seq	green	green (colour morph)		34.1093	-118.914
TMS	Timema monikensis	13.034 ms	Tms12_P1	yes	Sycamore pop	pop1	2013	female		Adenostoma fasciculatum (chamise)	TIM_02	e	1st seq	green	green (colour morph)		34.1093	-118.914
TMS	Timema monikensis	13.035 ms	Tms13_P1	no (removed due to low coverage)	Sycamore pop	pop1	2013	female		Adenostoma fasciculatum (chamise)	TIM_02	(low coverage)	1st seq	green	green (colour morph)		34.1093	-118.914
TMS	Timema monikensis	13036 ms	Tms14_P1	yes	Sycamore pop	pop1	2013	female		Adenostoma fasciculatum (chamise)	TIM_02	d	1st seq	green	green (colour morph)		34.1093	-118.914
TMS	Timema monikensis	13.037 ms	Tms15_P1	yes	Sycamore pop	pop1	2013	female		Adenostoma fasciculatum (chamise)	TIM_02	d	1st seq	green	green (colour morph)		34.1093	-118.914
TMS	Timema monikensis	13.038 ms	Tms16_P1	yes	Sycamore pop	pop1	2013	female		Adenostoma fasciculatum (chamise)	TIM_02	e	1st seq	green	green (colour morph)		34.1093	-118.914
TMS	Timema monikensis	13.039 ms	Tms17_P1	yes	Sycamore pop	pop1	2013	female		Adenostoma fasciculatum (chamise)	TIM_02	e	1st seq	green	green (colour morph)		34.1093	-118.914
TMS	Timema monikensis	13.040 ms	Tms18_P1	yes	Sycamore pop	pop1	2013	female		Adenostoma fasciculatum (chamise)	TIM_02	d	1st seq	green	green (colour morph)		34.1093	-118.914
TMS	Timema monikensis	13.043 ms	Tms19_P1	yes	Sycamore pop	pop1	2013	female		Adenostoma fasciculatum (chamise)	TIM_02	e	1st seq	green	green (colour morph)		34.1093	-118.914
TMS	Timema monikensis	13.041 ms	Tms20_P1	yes	Sycamore pop	pop1	2013	female		Adenostoma fasciculatum (chamise)	TIM_02	e	1st seq	green	green (colour morph)		34.1093	-118.914
TMS	Timema monikensis	13.042 ms	Tms21_P1	yes	Sycamore pop	pop1	2013	female		Adenostoma fasciculatum (chamise)	TIM_02	d	1st seq	green	green (colour morph)		34.1093	-118.914
TMS	Timema monikensis	13.044 ms	Tms22_P1	yes	Sycamore pop	pop1	2013	female		Adenostoma fasciculatum (chamise)	TIM_02	e	1st seq	green	green (colour morph)		34.1093	-118.914
TMS	Timema monikensis	13.045 ms	Tms23_P1	yes	Sycamore pop	pop1	2013	female		Adenostoma fasciculatum (chamise)	TIM_02	e	1st seq	green	green (colour morph)		34.1093	-118.914
TMS	Timema monikensis	13.373 ms	Tms1_P2	yes	For Sale pop	pop2	2013	female		Cercocarpus betuloides (Mountain Mahogany)	TIM_02		1st seq	green	green (colour morph)	outlier	34.1149	-118.853
TMS	Timema monikensis	13.374 ms	Tms2_P2	yes	For Sale pop	pop2	2013	female		Cercocarpus betuloides (Mountain Mahogany)	TIM_02		1st seq	green	green (colour morph)		34.1149	-118.853
TMS	Timema monikensis	13.375 ms	Tms3_P2	yes	For Sale pop	pop2	2013	female		Cercocarpus betuloides (Mountain Mahogany)	TIM_02		1st seq	green	green (colour morph)		34.1149	-118.853
TMS	Timema monikensis	13.376 ms	Tms4_P2	yes	For Sale pop	pop2	2013	female		Cercocarpus betuloides (Mountain Mahogany)	TIM_02		1st seq	green	green (colour morph)		34.1149	-118.853
TMS	Timema monikensis	13.377 ms	Tms5_P2	yes	For Sale pop	pop2	2013	female		Cercocarpus betuloides (Mountain Mahogany)	TIM_02		1st seq	green	green (colour morph)		34.1149	-118.853
TMS	Timema monikensis	13.378 ms	Tms6_P2	yes	For Sale pop	pop2	2013	female		Cercocarpus betuloides (Mountain Mahogany)	TIM_02		1st seq	green	green (colour morph)		34.1149	-118.853
TMS	Timema monikensis	13.379 ms	Tms7_P2	yes	For Sale pop	pop2	2013	female		Cercocarpus betuloides (Mountain Mahogany)	TIM_02		1st seq	green	green (colour morph)		34.1149	-118.853
TMS	Timema monikensis	13.380 ms	Tms8_P2	yes	For Sale pop	pop2	2013	female		Cercocarpus betuloides (Mountain Mahogany)	TIM_02		1st seq	green	green (colour morph)		34.1149	-118.853
TMS	Timema monikensis	13.381 ms	Tms9_P2	yes	For Sale pop	pop2	2013	female		Cercocarpus betuloides (Mountain Mahogany)	TIM_02		1st seq	green	green (colour morph)		34.1149	-118.853
TMS	Timema monikensis	13.382 ms	Tms10_P2	yes	For Sale pop	pop2	2013	female		Cercocarpus betuloides (Mountain Mahogany)	TIM_02		1st seq	green	green (colour morph)		34.1149	-118.853
TMS	Timema monikensis	13.383 ms	Tms11_P2	yes	For Sale pop	pop2	2013	female		Cercocarpus betuloides (Mountain Mahogany)	TIM_02		1st seq	green	green (colour morph)		34.1149	-118.853
TMS	Timema monikensis	13.384 ms	Tms12_P2	yes	For Sale pop	pop2	2013	female		Cercocarpus betuloides (Mountain Mahogany)	TIM_02		1st seq	green	green (colour morph)		34.1149	-118.853
TMS	Timema monikensis	13.385 ms	Tms13_P2	yes	For Sale pop	pop2	2013	female		Cercocarpus betuloides (Mountain Mahogany)	TIM_02		1st seq	green	green (colour morph)		34.1149	-118.853
TMS	Timema monikensis	13.386 ms	Tms14_P2	yes	For Sale pop	pop2	2013	female		Cercocarpus betuloides (Mountain Mahogany)	TIM_02		1st seq	green	green (colour morph)		34.1149	-118.853
TMS	Timema monikensis	13.387 ms	Tms15_P2	yes	For Sale pop	pop2	2013	female		Cercocarpus betuloides (Mountain Mahogany)	TIM_02		1st seq	green	green (colour morph)		34.1149	-118.853
TMS	Timema monikensis	13.388 ms	Tms16_P2	yes	For Sale pop	pop2	2013	female		Cercocarpus betuloides (Mountain Mahogany)	TIM_02		1st seq	green	green (colour morph)		34.1149	-118.853
TMS	Timema monikensis	13.389 ms	Tms17_P2	yes	For Sale pop	pop2	2013	female		Cercocarpus betuloides (Mountain Mahogany)	TIM_02		1st seq	green	green (colour morph)	outlier	34.1149	-118.853
TMS	Timema monikensis	13.390 ms	Tms18_P2	no (removed due to low coverage)	For Sale pop	pop2	2013	female		Cercocarpus betuloides (Mountain Mahogany)	TIM_02	(low coverage)	1st seq	green	green (colour morph)		34.1149	-118.853
TMS	Timema monikensis	13.391 ms	Tms19_P2	yes	For Sale pop	pop2	2013	female		Cercocarpus betuloides (Mountain Mahogany)	TIM_02		1st seq	green	green (colour morph)	outlier	34.1149	-118.853
TMS	Timema monikensis	13.392 ms	Tms20_P2	yes	For Sale pop	pop2	2013	female		Cercocarpus betuloides (Mountain Mahogany)	TIM_02		1st seq	green	green (colour morph)		34.1149	-118.853
TMS	Timema monikensis	13.393 ms	Tms21_P2	yes	For Sale pop	pop2	2013	female		Cercocarpus betuloides (Mountain Mahogany)	TIM_02		1st seq	green	green (colour morph)		34.1149	-118.853
TMS	Timema monikensis	13.394 ms	Tms22_P2	yes	For Sale pop	pop2	2013	female		Cercocarpus betuloides (Mountain Mahogany)	TIM_02		1st seq	green	green (colour morph)	outlier	34.1149	-118.853
TMS	Timema monikensis	13.395 ms	Tms23_P2	yes	For Sale pop	pop2	2013	female		Cercocarpus betuloides (Mountain Mahogany)	TIM_02		1st seq	brown	brown (colour morph)		34.1149	-118.853
TMS	Timema monikensis	CC-A8	Tms_FS15_newseq_1	yes	For Sale pop		2015	female		Cercocarpus betuloides (Mountain Mahogany)	TIM_04		New Seq				34.1149	-118.853
TMS	Timema monikensis	CC-B8	Tms_FS15_newseq_2	yes	For Sale pop		2015	female		Cercocarpus betuloides (Mountain Mahogany)	TIM_04		New Seq				34.1149	-118.853
TMS	Timema monikensis	CC-C8	Tms_FS15_newseq_3	yes	For Sale pop		2015	female		Cercocarpus betuloides (Mountain Mahogany)	TIM_04		New Seq				34.1149	-118.853
TMS	Timema monikensis	CC-A12	Tms_FS15_newseq_4	yes	For Sale pop		2015	female		Cercocarpus betuloides (Mountain Mahogany)	TIM_04		New Seq				34.1149	-118.853
TMS	Timema monikensis	CC-B12	Tms_FS15_newseq_5	yes	For Sale pop		2015	female		Cercocarpus betuloides (Mountain Mahogany)	TIM_04		New Seq				34.1149	-118.853
TMS	Timema monikensis	CC-C12	Tms_FS15_newseq_6	yes	For Sale pop		2015	female		Cercocarpus betuloides (Mountain Mahogany)	TIM_04		New Seq				34.1149	-118.853
TMS	Timema monikensis	CC-A13	Tms_FS15_newseq_7	yes	For Sale pop		2015	female		Cercocarpus betuloides (Mountain Mahogany)	TIM_04		New Seq				34.1149	-118.853
TMS	Timema monikensis	CC-B13	Tms_FS15_newseq_8	yes	For Sale pop		2015	female		Cercocarpus betuloides (Mountain Mahogany)	TIM_04		New Seq				34.1149	-118.853
TMS	Timema monikensis	CC-C13	Tms_FS15_newseq_9	yes	For Sale pop		2015	female		Cercocarpus betuloides (Mountain Mahogany)	TIM_04		New Seq				34.1149	-118.853
TMS	Timema monikensis	CC-A17	Tms_FS15_newseq_10	yes	For Sale pop		2015	female		Cercocarpus betuloides (Mountain Mahogany)	TIM_04		New Seq				34.1149	-118.853
TMS	Timema monikensis	CC-B17	Tms_FS15_newseq_11	yes	For Sale pop		2015	female		Cercocarpus betuloides (Mountain Mahogany)	TIM_04		New Seq				34.1149	-118.853
TMS	Timema monikensis	CC-C17	Tms_FS15_newseq_12	yes	For Sale pop		2015	female		Cercocarpus betuloides (Mountain Mahogany)	TIM_04		New Seq				34.1149	-118.853
TMS	Timema monikensis	CC-A18	Tms_FS15_newseq_13	yes	For Sale pop		2015	female		Cercocarpus betuloides (Mountain Mahogany)	TIM_04		New Seq				34.1149	-118.853
TMS	Timema monikensis	CC-B18	Tms_FS15_newseq_14	yes	For Sale pop		2015	female		Cercocarpus betuloides (Mountain Mahogany)	TIM_04		New Seq				34.1149	-118.853
TMS	Timema monikensis	CC-C18	Tms_FS15_newseq_15	yes	For Sale pop		2015	female		Cercocarpus betuloides (Mountain Mahogany)	TIM_04		New Seq				34.1149	-118.853
TMS	Timema monikensis	CC-A19	Tms_FS15_newseq_16	yes	For Sale pop		2015	female		Cercocarpus betuloides (Mountain Mahogany)	TIM_04		New Seq				34.1149	-118.853
TMS	Timema monikensis	CC-B19	Tms_FS15_newseq_17	yes	For Sale pop		2015	female		Cercocarpus betuloides (Mountain Mahogany)	TIM_04		New Seq				34.1149	-118.853
TMS	Timema monikensis	CC-C19	Tms_FS15_newseq_18	yes	For Sale pop		2015	female		Cercocarpus betuloides (Mountain Mahogany)	TIM_04		New Seq				34.1149	-118.853
TMS	Timema monikensis	CC-A20	Tms_FS15_newseq_19	yes	For Sale pop		2015	female		Cercocarpus betuloides (Mountain Mahogany)	TIM_04		New Seq				34.1149	-118.853
TMS	Timema monikensis	CC-B20	Tms_FS15_newseq_20	yes	For Sale pop		2015	female		Cercocarpus betuloides (Mountain Mahogany)	TIM_04		New Seq				34.1149	-118.853
TMS	Timema monikensis	CC-C20	Tms_FS15_newseq_21	yes	For Sale pop		2015	female		Cercocarpus betuloides (Mountain Mahogany)	TIM_04		New Seq				34.1149	-118.853
TMS	Timema monikensis	CC-A14	Tms_FS15_newseq_22	yes	For Sale pop		2015	male		Cercocarpus betuloides (Mountain Mahogany)	TIM_04		New Seq			outlier	34.1149	-118.853
TMS	Timema monikensis	CC-B14	Tms_FS15_newseq_23	yes	For Sale pop		2015	male		Cercocarpus betuloides (Mountain Mahogany)	TIM_04		New Seq			outlier	34.1149	-118.853
TMS	Timema monikensis	CC-A15	Tms_FS15_newseq_24	yes	For Sale pop		2015	male		Cercocarpus betuloides (Mountain Mahogany)	TIM_04		New Seq			outlier	34.1149	-118.853
TMS	Timema monikensis	CC-B15	Tms_FS15_newseq_25	yes	For Sale pop		2015	male		Cercocarpus betuloides (Mountain Mahogany)	TIM_04		New Seq			outlier	34.1149	-118.853
TMS	Timema monikensis	CC-A16	Tms_FS15_newseq_26	yes	For Sale pop		2015	male		Cercocarpus betuloides (Mountain Mahogany)	TIM_04		New Seq			outlier	34.1149	-118.853
TMS	Timema monikensis	CC-B16	Tms_FS15_newseq_27	yes	For Sale pop		2015	male		Cercocarpus betuloides (Mountain Mahogany)	TIM_04		New Seq			outlier	34.1149	-118.853
TMS	Timema monikensis	13-373	Tms_FS13_reseq_1	yes	For Sale pop		2013	female		Cercocarpus betuloides (Mountain Mahogany)	TIM_04		Re-seq	green	green (colour morph)	outlier	34.1149	-118.853
TMS	Timema monikensis	13-389	Tms_FS13_reseq_2	yes	For Sale pop		2013	female		Cercocarpus betuloides (Mountain Mahogany)	TIM_04		Re-seq	green	green (colour morph)	outlier	34.1149	-118.853
TMS	Timema monikensis	13-391	Tms_FS13_reseq_3	yes	For Sale pop		2013	female		Cercocarpus betuloides (Mountain Mahogany)	TIM_04		Re-seq	green	green (colour morph)	outlier	34.1149	-118.853
TMS	Timema monikensis	13-394	Tms_FS13_reseq_4	yes	For Sale pop		2013	female		Cercocarpus betuloides (Mountain Mahogany)	TIM_04		Re-seq	green	green (colour morph)	outlier	34.1149	-118.853
TMS	Timema monikensis	13-378	Tms_FS13_reseq_5	yes	For Sale pop		2013	female		Cercocarpus betuloides (Mountain Mahogany)	TIM_04		Re-seq	green	green (colour morph)		34.1149	-118.853
TMS	Timema monikensis	13-392	Tms_FS13_reseq_6	yes	For Sale pop		2013	female		Cercocarpus betuloides (Mountain Mahogany)	TIM_04		Re-seq	green	green (colour morph)		34.1149	-118.853
TMS	Timema monikensis	13-393	Tms_FS13_reseq_7	yes	For Sale pop		2013	female		Cercocarpus betuloides (Mountain Mahogany)	TIM_04		Re-seq	green	green (colour morph)		34.1149	-118.853
TMS	Timema monikensis	13-395	Tms_FS13_reseq_8	yes	For Sale pop		2013	female		Cercocarpus betuloides (Mountain Mahogany)	TIM_04		Re-seq	Brown	Brown (colour morph)		34.1149	-118.853
TMS	Timema monikensis	13-336	Tms_FS13_reseq_9	yes	Sycamore pop		2013	female		Adenostoma fasciculatum (chamise)	TIM_04		Re-seq	Brown	Brown (colour morph)		34.1093	-118.914
TMS	Timema monikensis	13-046	Tms_Syc13_newseq_1	yes	Sycamore pop		2013	female		Adenostoma fasciculatum (chamise)	TIM_04		New Seq	green	green (colour morph)		34.1093	-118.914
TMS	Timema monikensis	13-047	Tms_Syc13_newseq_2	yes	Sycamore pop		2013	female		Adenostoma fasciculatum (chamise)	TIM_04		New Seq	green	green (colour morph)		34.1093	-118.914
TMS	Timema monikensis	13-048	Tms_Syc13_newseq_3	yes	Sycamore pop		2013	female		Adenostoma fasciculatum (chamise)	TIM_04		New Seq	green	green (colour morph)		34.1093	-118.914
TMS	Timema monikensis	13-049	Tms_Syc13_newseq_4	yes	Sycamore pop		2013	female		Adenostoma fasciculatum (chamise)	TIM_04		New Seq	green	green (colour morph)		34.1093	-118.914
TMS	Timema monikensis	13-050	Tms_Syc13_newseq_5	yes	Sycamore pop		2013	female		Adenostoma fasciculatum (chamise)	TIM_04		New Seq	green	green (colour morph)		34.1093	-118.914
TMS	Timema monikensis	13-222	Tms_Syc13_newseq_6	yes	Sycamore pop		2013	female		Adenostoma fasciculatum (chamise)	TIM_04		New Seq	green	green (colour morph)		34.1093	-118.914
TMS	Timema monikensis	13-223	Tms_Syc13_newseq_7	yes	Sycamore pop		2013	female		Adenostoma fasciculatum (chamise)	TIM_04		New Seq	green	green (colour morph)		34.1093	-118.914
TMS	Timema monikensis	13-236	Tms_Syc13_newseq_8	yes	Sycamore pop		2013	female		Adenostoma fasciculatum (chamise)	TIM_04		New Seq	green	green (colour morph)		34.1093	-118.914
TMS	Timema monikensis	13-331	Tms_Syc13_newseq_9	yes	Sycamore pop		2013	female		Adenostoma fasciculatum (chamise)	TIM_04		New Seq	green	green (colour morph)		34.1093	-118.914
TMS	Timema monikensis	13-332	Tms_Syc13_newseq_10	yes	Sycamore pop		2013	female		Adenostoma fasciculatum (chamise)	TIM_04		New Seq	green	green (colour morph)		34.1093	-118.914
TMS	Timema monikensis	13-333	Tms_Syc13_newseq_11	yes	Sycamore pop		2013	female		Adenostoma fasciculatum (chamise)	TIM_04		New Seq	green	green (colour morph)		34.1093	-118.914
TMS	Timema monikensis	13-334	Tms_Syc13_newseq_12	yes	Sycamore pop		2013	female		Adenostoma fasciculatum (chamise)	TIM_04		New Seq	green	green (colour morph)		34.1093	-118.914
TMS	Timema monikensis	13-021	Tms_Syc13_reseq_1	yes	Sycamore pop		2013	female		Adenostoma fasciculatum (chamise)	TIM_04		New Seq	green	green (colour morph)		34.1093	-118.914
TMS	Timema monikensis	13-023	Tms_Syc13_reseq_2	yes	Sycamore pop		2013	female		Adenostoma fasciculatum (chamise)	TIM_04		New Seq	green	green (colour morph)		34.1093	-118.914
TMS	Timema monikensis	13-025	Tms_Syc13_reseq_3	yes	Sycamore pop		2013	female		Adenostoma fasciculatum (chamise)	TIM_04		New Seq	green	green (colour morph)		34.1093	-118.914
TMS	Timema monikensis	13-026	Tms_Syc13_reseq_4	yes	Sycamore pop		2013	female		Adenostoma fasciculatum (chamise)	TIM_04		New Seq	green	green (colour morph)		34.1093	-118.914
TMS	Timema monikensis	13-398	Tms_FS13_newseq_1	yes	For Sale pop		2013	female		Cercocarpus betuloides (Mountain Mahogany)	TIM_04		New Seq	Brown	Brown (colour morph)		34.1149	-118.853
TMS	Timema monikensis	13-399	Tms_FS13_newseq_2	yes	For Sale pop		2013	female		Cercocarpus betuloides (Mountain Mahogany)	TIM_04		New Seq	Brown	Brown (colour morph)		34.1149	-118.853
TMS	Timema monikensis	13-400	Tms_FS13_newseq_3	yes	For Sale pop		2013	female		Cercocarpus betuloides (Mountain Mahogany)	TIM_04		New Seq	Brown	Brown (colour morph)		34.1149	-118.853
TMS	Timema monikensis	13-401	Tms_FS13_newseq_4	yes	For Sale pop		2013	female		Cercocarpus betuloides (Mountain Mahogany)	TIM_04		New Seq	Brown	Brown (colour morph)		34.1149	-118.853
TMS	Timema monikensis	13-402	Tms_FS13_newseq_5	yes	For Sale pop		2013	female		Cercocarpus betuloides (Mountain Mahogany)	TIM_04		New Seq	Brown	Brown (colour morph)		34.1149	-118.853
TMS	Timema monikensis	13-403	Tms_FS13_newseq_6	yes	For Sale pop		2013	female		Cercocarpus betuloides (Mountain Mahogany)	TIM_04		New Seq	Brown	Brown (colour morph)		34.1149	-118.853
TMS	Timema monikensis	13-404	Tms_FS13_newseq_7	yes	For Sale pop		2013	female		Cercocarpus betuloides (Mountain Mahogany)	TIM_04		New Seq	Brown	Brown (colour morph)		34.1149	-118.853
TMS	Timema monikensis	13-405	Tms_FS13_newseq_8	yes	For Sale pop		2013	female		Cercocarpus betuloides (Mountain Mahogany)	TIM_04		New Seq	Brown	Brown (colour morph)		34.1149	-118.853
TMS	Timema monikensis	13-406	Tms_FS13_newseq_9	yes	For Sale pop		2013	female		Cercocarpus betuloides (Mountain Mahogany)	TIM_04		New Seq	Brown	Brown (colour morph)		34.1149	-118.853
TMS	Timema monikensis	13-407	Tms_FS13_newseq_10	yes	For Sale pop		2013	female		Cercocarpus betuloides (Mountain Mahogany)	TIM_04		New Seq	Brown	Brown (colour morph)		34.1149	-118.853
TMS	Timema monikensis	13-408	Tms_FS13_newseq_11	yes	For Sale pop		2013	female		Cercocarpus betuloides (Mountain Mahogany)	TIM_04		New Seq	Brown	Brown (colour morph)		34.1149	-118.853
TMS	Timema monikensis	13-409	Tms_FS13_newseq_12	yes	For Sale pop		2013	female		Cercocarpus betuloides (Mountain Mahogany)	TIM_04		New Seq	Brown	Brown (colour morph)		34.1149	-118.853
TMS	Timema monikensis	13-410	Tms_FS13_newseq_13	yes	For Sale pop		2013	female		Cercocarpus betuloides (Mountain Mahogany)	TIM_04		New Seq	Brown	Brown (colour morph)	outlier	34.1149	-118.853
TMS	Timema monikensis	13-411	Tms_FS13_newseq_14	yes	For Sale pop		2013	female		Cercocarpus betuloides (Mountain Mahogany)	TIM_04		New Seq	Brown	Brown (colour morph)		34.1149	-118.853
TMS	Timema monikensis	13-412	Tms_FS13_newseq_15	yes	For Sale pop		2013	female		Cercocarpus betuloides (Mountain Mahogany)	TIM_04		New Seq	Brown	Brown (colour morph)		34.1149	-118.853
TMS	Timema monikensis	13-413	Tms_FS13_newseq_16	yes	For Sale pop		2013	female		Cercocarpus betuloides (Mountain Mahogany)	TIM_04		New Seq	Brown	Brown (colour morph)		34.1149	-118.853
TMS	Timema monikensis	13-414	Tms_FS13_newseq_17	yes	For Sale pop		2013	female		Cercocarpus betuloides (Mountain Mahogany)	TIM_04		New Seq	Brown	Brown (colour morph)		34.1149	-118.853
TMS	Timema monikensis	13-415	Tms_FS13_newseq_18	yes	For Sale pop		2013	female		Cercocarpus betuloides (Mountain Mahogany)	TIM_04		New Seq	Beige	Beige (colour morph)		34.1149	-118.853
TMS	Timema monikensis	13-416	Tms_FS13_newseq_19	yes	For Sale pop		2013	female		Cercocarpus betuloides (Mountain Mahogany)	TIM_04		New Seq	Beige	Beige (colour morph)		34.1149	-118.853
TMS	Timema monikensis	13-417	Tms_FS13_newseq_20	yes	For Sale pop		2013	female		Cercocarpus betuloides (Mountain Mahogany)	TIM_04		New Seq	Beige	Beige (colour morph)		34.1149	-118.853
TMS	Timema monikensis	13-418	Tms_FS13_newseq_21	yes	For Sale pop		2013	female		Cercocarpus betuloides (Mountain Mahogany)	TIM_04		New Seq	Beige	Beige (colour morph)		34.1149	-118.853
TMS	Timema monikensis	13-419	Tms_FS13_newseq_22	yes	For Sale pop		2013	female		Cercocarpus betuloides (Mountain Mahogany)	TIM_04		New Seq	Yellow	Yellow (colour morph)		34.1149	-118.853
TMS	Timema monikensis	13-420	Tms_FS13_newseq_23	yes	For Sale pop		2013	female		Cercocarpus betuloides (Mountain Mahogany)	TIM_04		New Seq	Yellow	Yellow (colour morph)		34.1149	-118.853
TMS	Timema monikensis	13-421	Tms_FS13_newseq_24	yes	For Sale pop		2013	female		Cercocarpus betuloides (Mountain Mahogany)	TIM_04		New Seq	Yellow	Yellow (colour morph)		34.1149	-118.853
TMS	Timema monikensis	13-422	Tms_FS13_newseq_25	yes	For Sale pop		2013	female		Cercocarpus betuloides (Mountain Mahogany)	TIM_04		New Seq	Yellow	Yellow (colour morph)		34.1149	-118.853
TMS	Timema monikensis	13-423	Tms_FS13_newseq_26	yes	For Sale pop		2013	female		Cercocarpus betuloides (Mountain Mahogany)	TIM_04		New Seq	Yellow	Yellow (colour morph)		34.1149	-118.853
TMS	Timema monikensis	13-424	Tms_FS13_newseq_27	no (removed due to low coverage)	For Sale pop		2013	female		Cercocarpus betuloides (Mountain Mahogany)	TIM_04		New Seq	Yellow	Yellow (colour morph)		34.1149	-118.853
TMS	Timema monikensis	15-052	Tms_FS15_male1	yes	For Sale pop		2015	male		Cercocarpus betuloides (Mountain Mahogany)	TIM_04		New Seq	green	green (colour morph)	outlier	34.1149	-118.853
TMS	Timema monikensis	15-053	Tms_FS15_male2	yes	For Sale pop		2015	male		Cercocarpus betuloides (Mountain Mahogany)	TIM_04		New Seq	green	green (colour morph)	outlier	34.1149	-118.853
TMS	Timema monikensis	15-054	Tms_FS15_male3	yes	For Sale pop		2015	male		Cercocarpus betuloides (Mountain Mahogany)	TIM_04		New Seq	green	green (colour morph)	outlier	34.1149	-118.853
TMS	Timema monikensis	15-111	Tms_FS15_male4	yes	For Sale pop		2015	male		Cercocarpus betuloides (Mountain Mahogany)	TIM_04		New Seq	green	green (colour morph)	outlier	34.1149	-118.853
Tsi	Timema shepardi	18-204	Tsi1_P1	yes	Elk Mountain – pop		2018	female		Arctostaphylos spp (Manzanita)							39.2784	-122.928
Tsi	Timema shepardi	18-205	Tsi2_P1	yes	Elk Mountain – pop		2018	female		Arctostaphylos spp (Manzanita)							39.2784	-122.928
Tsi	Timema shepardi	18-206	Tsi3_P1	yes	Elk Mountain – pop		2018	female		Arctostaphylos spp (Manzanita)							39.2784	-122.928
Tsi	Timema shepardi	18-207	Tsi4_P1	yes	Elk Mountain – pop		2018	female		Arctostaphylos spp (Manzanita)							39.2784	-122.928
Tsi	Timema shepardi	18-208	Tsi5_P1	yes	Elk Mountain – pop		2018	female		Arctostaphylos spp (Manzanita)							39.2784	-122.928
Tsi	Timema shepardi	18-209	Tsi6_P1	yes	Elk Mountain – pop		2018	female		Arctostaphylos spp (Manzanita)							39.2784	-122.928
Tsi	Timema shepardi	18-210	Tsi7_P1	yes	Elk Mountain – pop		2018	female		Arctostaphylos spp (Manzanita)							39.2784	-122.928
Tsi	Timema shepardi	18-211	Tsi8_P1	yes	Elk Mountain – pop		2018	female		Arctostaphylos spp (Manzanita)							39.2784	-122.928
Tsi	Timema shepardi	18-212	Tsi9_P1	yes	Elk Mountain – pop		2018	female		Arctostaphylos spp (Manzanita)							39.2784	-122.928
Tsi	Timema shepardi	18-213	Tsi10_P1	yes	Elk Mountain – pop		2018	female		Arctostaphylos spp (Manzanita)							39.2784	-122.928
Tsi	Timema shepardi	18-214	Tsi11_P1	yes	Elk Mountain – pop		2018	female		Arctostaphylos spp (Manzanita)							39.2784	-122.928
Tsi	Timema shepardi	18-215	Tsi12_P1	yes	Elk Mountain – pop		2018	female		Arctostaphylos spp (Manzanita)							39.2784	-122.928
Tsi	Timema shepardi	18-216	Tsi13_P1	yes	Elk Mountain – pop		2018	female		Arctostaphylos spp (Manzanita)							39.2784	-122.928
Tsi	Timema shepardi	18-217	Tsi14_P1	yes	Elk Mountain – pop		2018	female		Arctostaphylos spp (Manzanita)							39.2784	-122.928
Tsi	Timema shepardi	18-218	Tsi15_P1	yes	Elk Mountain – pop		2018	female		Arctostaphylos spp (Manzanita)							39.2784	-122.928
Tsi	Timema shepardi	18-219	Tsi16_P1	yes	Elk Mountain – pop		2018	female		Arctostaphylos spp (Manzanita)							39.2784	-122.928
Tsi	Timema shepardi	18-220	Tsi17_P1	yes	Elk Mountain – pop		2018	female		Arctostaphylos spp (Manzanita)							39.2784	-122.928
Tsi	Timema shepardi	18-221	Tsi18_P1	yes	Elk Mountain – pop		2018	female		Arctostaphylos spp (Manzanita)							39.2784	-122.928
Tsi	Timema shepardi	18-222	Tsi19_P1	yes	Elk Mountain – pop		2018	female		Arctostaphylos spp (Manzanita)							39.2784	-122.928
Tsi	Timema shepardi	18-223	Tsi20_P1	yes	Elk Mountain – pop		2018	female		Arctostaphylos spp (Manzanita)							39.2784	-122.928
Tsi	Timema shepardi	18-224	Tsi21_P1	yes	Elk Mountain – pop		2018	female		Arctostaphylos spp (Manzanita)							39.2784	-122.928
Tsi	Timema shepardi	18-225	Tsi22_P1	yes	Elk Mountain – pop		2018	female		Arctostaphylos spp (Manzanita)							39.2784	-122.928
Tsi	Timema shepardi	18-226	Tsi23_P1	yes	Elk Mountain – pop		2018	female		Arctostaphylos spp (Manzanita)							39.2784	-122.928
Tsi	Timema shepardi	18-227	Tsi24_P1	yes	Elk Mountain – pop		2018	female		Arctostaphylos spp (Manzanita)							39.2784	-122.928
Tdi	Timema douglasi	18-231	Tdi1_P1	yes	Manchester – pop		2018	female		Pseudotsuga menziesii (Douglas fir)							38.9824	-123.469
Tdi	Timema douglasi	18-232	Tdi2_P1	yes	Manchester – pop		2018	female		Pseudotsuga menziesii (Douglas fir)							38.9824	-123.469
Tdi	Timema douglasi	18-233	Tdi3_P1	yes	Manchester – pop		2018	female		Pseudotsuga menziesii (Douglas fir)							38.9824	-123.469
Tdi	Timema douglasi	18-234	Tdi4_P1	yes	Manchester – pop		2018	female		Pseudotsuga menziesii (Douglas fir)							38.9824	-123.469
Tdi	Timema douglasi	18-235	Tdi5_P1	yes	Manchester – pop		2018	female		Pseudotsuga menziesii (Douglas fir)							38.9824	-123.469
Tdi	Timema douglasi	18-236	Tdi6_P1	yes	Manchester – pop		2018	female		Pseudotsuga menziesii (Douglas fir)							38.9824	-123.469
Tdi	Timema douglasi	18-237	Tdi7_P1	yes	Manchester – pop		2018	female		Pseudotsuga menziesii (Douglas fir)							38.9824	-123.469
Tdi	Timema douglasi	18-238	Tdi8_P1	no (removed due to low coverage)	Manchester – pop		2018	female		Pseudotsuga menziesii (Douglas fir)							38.9824	-123.469
Tdi	Timema douglasi	18-239	Tdi9_P1	yes	Manchester – pop		2018	female		Pseudotsuga menziesii (Douglas fir)							38.9824	-123.469
Tdi	Timema douglasi	18-240	Tdi10_P1	yes	Manchester – pop		2018	female		Pseudotsuga menziesii (Douglas fir)							38.9824	-123.469
Tdi	Timema douglasi	18-241	Tdi11_P1	yes	Manchester – pop		2018	female		Pseudotsuga menziesii (Douglas fir)							38.9824	-123.469
Tdi	Timema douglasi	18-242	Tdi12_P1	yes	Manchester – pop		2018	female		Pseudotsuga menziesii (Douglas fir)							38.9824	-123.469
Tdi	Timema douglasi	18-243	Tdi13_P1	yes	Manchester – pop		2018	female		Pseudotsuga menziesii (Douglas fir)							38.9824	-123.469
Tdi	Timema douglasi	18-244	Tdi14_P1	no (removed due to low coverage)	Manchester – pop		2018	female		Pseudotsuga menziesii (Douglas fir)							38.9824	-123.469
Tdi	Timema douglasi	18-245	Tdi15_P1	yes	Manchester – pop		2018	female		Pseudotsuga menziesii (Douglas fir)							38.9824	-123.469
Tdi	Timema douglasi	18-246	Tdi16_P1	yes	Manchester – pop		2018	female		Pseudotsuga menziesii (Douglas fir)							38.9824	-123.469
Tdi	Timema douglasi	18-247	Tdi17_P1	yes	Manchester – pop		2018	female		Pseudotsuga menziesii (Douglas fir)							38.9824	-123.469
Tdi	Timema douglasi	18-248	Tdi18_P1	yes	Manchester – pop		2018	female		Pseudotsuga menziesii (Douglas fir)							38.9824	-123.469
Tdi	Timema douglasi	18-249	Tdi19_P1	yes	Manchester – pop		2018	female		Pseudotsuga menziesii (Douglas fir)							38.9824	-123.469
Tdi	Timema douglasi	18-250	Tdi20_P1	no (removed due to low coverage)	Manchester – pop		2018	female		Pseudotsuga menziesii (Douglas fir)							38.9824	-123.469
Tdi	Timema douglasi	18-251	Tdi21_P1	no (removed due to low coverage)	Manchester – pop		2018	female		Pseudotsuga menziesii (Douglas fir)							38.9824	-123.469
Tdi	Timema douglasi	18-252	Tdi22_P1	yes	Manchester – pop		2018	female		Pseudotsuga menziesii (Douglas fir)							38.9824	-123.469
Tdi	Timema douglasi	18-253	Tdi23_P1	yes	Manchester – pop		2018	female		Pseudotsuga menziesii (Douglas fir)							38.9824	-123.469
Tdi	Timema douglasi	18-254	Tdi24_P1	yes	Manchester – pop		2018	female		Pseudotsuga menziesii (Douglas fir)							38.9824	-123.469
Tdi	Timema douglasi	18-266	Tdi1_P2	yes	Black Bart Road - pop		2018	female		Pseudotsuga menziesii (Douglas fir)							39.3432	-123.324
Tdi	Timema douglasi	18-267	Tdi2_P2	yes	Black Bart Road - pop		2018	female		Pseudotsuga menziesii (Douglas fir)							39.3432	-123.324
Tdi	Timema douglasi	18-268	Tdi3_P2	yes	Black Bart Road - pop		2018	female		Pseudotsuga menziesii (Douglas fir)							39.3432	-123.324
Tdi	Timema douglasi	18-269	Tdi4_P2	yes	Black Bart Road - pop		2018	female		Pseudotsuga menziesii (Douglas fir)							39.3432	-123.324
Tdi	Timema douglasi	18-270	Tdi5_P2	no (removed due to low coverage)	Black Bart Road - pop		2018	female		Pseudotsuga menziesii (Douglas fir)							39.3432	-123.324
Tdi	Timema douglasi	18-271	Tdi6_P2	no (removed due to low coverage)	Black Bart Road - pop		2018	female		Pseudotsuga menziesii (Douglas fir)							39.3432	-123.324
Tdi	Timema douglasi	18-272	Tdi7_P2	yes	Black Bart Road - pop		2018	female		Pseudotsuga menziesii (Douglas fir)							39.3432	-123.324
Tdi	Timema douglasi	18-273	Tdi8_P2	yes	Black Bart Road - pop		2018	female		Pseudotsuga menziesii (Douglas fir)							39.3432	-123.324
Tdi	Timema douglasi	18-274	Tdi9_P2	yes	Black Bart Road - pop		2018	female		Pseudotsuga menziesii (Douglas fir)							39.3432	-123.324
Tdi	Timema douglasi	18-275	Tdi10_P2	yes	Black Bart Road - pop		2018	female		Pseudotsuga menziesii (Douglas fir)							39.3432	-123.324
Tdi	Timema douglasi	18-276	Tdi11_P2	no (removed due to low coverage)	Black Bart Road - pop		2018	female		Pseudotsuga menziesii (Douglas fir)							39.3432	-123.324
Tdi	Timema douglasi	18-277	Tdi12_P2	yes	Black Bart Road - pop		2018	female		Pseudotsuga menziesii (Douglas fir)							39.3432	-123.324
Tdi	Timema douglasi	18-278	Tdi13_P2	no (removed due to low coverage)	Black Bart Road - pop		2018	female		Pseudotsuga menziesii (Douglas fir)							39.3432	-123.324
Tdi	Timema douglasi	18-279	Tdi14_P2	no (removed due to low coverage)	Black Bart Road - pop		2018	female		Pseudotsuga menziesii (Douglas fir)							39.3432	-123.324
Tdi	Timema douglasi	18-280	Tdi15_P2	yes	Black Bart Road - pop		2018	female		Pseudotsuga menziesii (Douglas fir)							39.3432	-123.324
Tdi	Timema douglasi	18-281	Tdi16_P2	yes	Black Bart Road - pop		2018	female		Pseudotsuga menziesii (Douglas fir)							39.3432	-123.324
Tdi	Timema douglasi	18-282	Tdi17_P2	no (removed due to low coverage)	Black Bart Road - pop		2018	female		Pseudotsuga menziesii (Douglas fir)							39.3432	-123.324
Tdi	Timema douglasi	18-283	Tdi18_P2	yes	Black Bart Road - pop		2018	female		Pseudotsuga menziesii (Douglas fir)							39.3432	-123.324
Tdi	Timema douglasi	18-284	Tdi19_P2	yes	Black Bart Road - pop		2018	female		Pseudotsuga menziesii (Douglas fir)							39.3432	-123.324
Tdi	Timema douglasi	18-285	Tdi20_P2	yes	Black Bart Road - pop		2018	female		Pseudotsuga menziesii (Douglas fir)							39.3432	-123.324
Tdi	Timema douglasi	18-286	Tdi21_P2	yes	Black Bart Road - pop		2018	female		Pseudotsuga menziesii (Douglas fir)							39.3432	-123.324
Tdi	Timema douglasi	18-287	Tdi22_P2	yes	Black Bart Road - pop		2018	female		Pseudotsuga menziesii (Douglas fir)							39.3432	-123.324
Tdi	Timema douglasi	18-288	Tdi23_P2	no (removed due to low coverage)	Black Bart Road - pop		2018	female		Pseudotsuga menziesii (Douglas fir)							39.3432	-123.324
Tdi	Timema douglasi	18-289	Tdi24_P2	yes	Black Bart Road - pop		2018	female		Pseudotsuga menziesii (Douglas fir)							39.3432	-123.324
Tsi	Timema shepardi	18-291	Tsi1_P2	no (removed due to low coverage)	Spring Road – pop		2018	female		Arctostaphylos spp (Manzanita)							39.1784	-123.243
Tsi	Timema shepardi	18-292	Tsi2_P2	yes	Spring Road – pop		2018	female		Arctostaphylos spp (Manzanita)							39.1784	-123.243
Tsi	Timema shepardi	18-293	Tsi3_P2	no (removed due to low coverage)	Spring Road – pop		2018	female		Arctostaphylos spp (Manzanita)							39.1784	-123.243
Tsi	Timema shepardi	18-294	Tsi4_P2	yes	Spring Road – pop		2018	female		Arctostaphylos spp (Manzanita)							39.1784	-123.243
Tsi	Timema shepardi	18-295	Tsi5_P2	yes	Spring Road – pop		2018	female		Arctostaphylos spp (Manzanita)							39.1784	-123.243
Tsi	Timema shepardi	18-296	Tsi6_P2	yes	Spring Road – pop		2018	female		Arctostaphylos spp (Manzanita)							39.1784	-123.243
Tsi	Timema shepardi	18-297	Tsi7_P2	yes	Spring Road – pop		2018	female		Arctostaphylos spp (Manzanita)							39.1784	-123.243
Tsi	Timema shepardi	18-298	Tsi8_P2	yes	Spring Road – pop		2018	female		Arctostaphylos spp (Manzanita)							39.1784	-123.243
Tsi	Timema shepardi	18-299	Tsi9_P2	yes	Spring Road – pop		2018	female		Arctostaphylos spp (Manzanita)							39.1784	-123.243
Tsi	Timema shepardi	18-300	Tsi10_P2	yes	Spring Road – pop		2018	female		Arctostaphylos spp (Manzanita)							39.1784	-123.243
Tsi	Timema shepardi	18-301	Tsi11_P2	yes	Spring Road – pop		2018	female		Arctostaphylos spp (Manzanita)							39.1784	-123.243
Tsi	Timema shepardi	18-302	Tsi12_P2	yes	Spring Road – pop		2018	female		Arctostaphylos spp (Manzanita)							39.1784	-123.243
Tsi	Timema shepardi	18-303	Tsi13_P2	no (removed due to low coverage)	Spring Road – pop		2018	female		Arctostaphylos spp (Manzanita)							39.1784	-123.243
Tsi	Timema shepardi	18-304	Tsi14_P2	yes	Spring Road – pop		2018	female		Arctostaphylos spp (Manzanita)							39.1784	-123.243
Tsi	Timema shepardi	18-305	Tsi15_P2	yes	Spring Road – pop		2018	female		Arctostaphylos spp (Manzanita)							39.1784	-123.243
Tsi	Timema shepardi	18-306	Tsi16_P2	yes	Spring Road – pop		2018	female		Arctostaphylos spp (Manzanita)							39.1784	-123.243
Tsi	Timema shepardi	18-307	Tsi17_P2	yes	Spring Road – pop		2018	female		Arctostaphylos spp (Manzanita)							39.1784	-123.243
Tsi	Timema shepardi	18-308	Tsi18_P2	yes	Spring Road – pop		2018	female		Arctostaphylos spp (Manzanita)							39.1784	-123.243
Tsi	Timema shepardi	18-309	Tsi19_P2	yes	Spring Road – pop		2018	female		Arctostaphylos spp (Manzanita)							39.1784	-123.243
Tsi	Timema shepardi	18-310	Tsi20_P2	yes	Spring Road – pop		2018	female		Arctostaphylos spp (Manzanita)							39.1784	-123.243
Tsi	Timema shepardi	18-311	Tsi21_P2	yes	Spring Road – pop		2018	female		Arctostaphylos spp (Manzanita)							39.1784	-123.243
Tsi	Timema shepardi	18-312	Tsi22_P2	yes	Spring Road – pop		2018	female		Arctostaphylos spp (Manzanita)							39.1784	-123.243
Tsi	Timema shepardi	18-313	Tsi23_P2	yes	Spring Road – pop		2018	female		Arctostaphylos spp (Manzanita)							39.1784	-123.243
Tsi	Timema shepardi	18-314	Tsi24_P2	yes	Spring Road – pop		2018	female		Arctostaphylos spp (Manzanita)							39.1784	-123.243
